# Discovering a new biocatalytic potential of milk fat globules: *in situ* conversion of exogenous docosahexaenoic acid to its oxylipins

**DOI:** 10.64898/2026.05.26.727978

**Authors:** Tana Hernandez-Barrueta, Nitin Nitin, Ameer Y. Taha

## Abstract

Milk fat globules (MFG) are complex structures that emulsify the fat in milk and exhibit various biological activities. Using docosahexaenoic acid (DHA) as a model polyunsaturated fatty acid, we demonstrate for the first time that a MFG-enriched fraction (isolated from commercial raw and unhomogenized bovine milk) catalyzes the oxidation of exogenous polyunsaturated fatty acid to its oxylipins. Static incubation of the MFG-enriched fraction (at 20% w/v in phosphate buffer and 5% v/v ethanol) with 150 µM of DHA for 1 h resulted in the production of ∼13 pmol/mg cream of DHA-derived oxylipins in free and esterified (i.e., bound) forms. High enrichment in free DHA-oxylipins was observed, wherein incubation with DHA resulted in >80% of all free oxylipins being derived from DHA, in contrast to control samples in which only <8% of all free oxylipins were DHA derivatives. The most abundant products generated were 17-hydroxydocosahexaenoic acid and 19(20)-epoxydocosapentaenoic acid. Oxylipin generation was dependent on the structural integrity of MFG, with mechanical disruption (vortexing) impairing oxylipin synthesis more severely than thermal treatment. These findings suggest that MFGs harbor multiple metabolically active enzymes, including cytochrome P450, lipoxygenases, acyl-CoA synthetases, and acyltransferases, that act cooperatively to synthesize and esterify DHA-derived oxylipins. In summary, this study highlights the dual potential of MFGs to serve both as a food-grade biocatalyst for the synthesis of DHA-derived oxylipins and as carriers for these bioactive lipids. Future studies should evaluate the bioavailability and physiological relevance of these metabolites when consumed in the diet.
