## Supplementary Tables 1-6 for "Discovering a new biocatalytic potential of milk fat globules: *in situ* conversion of exogenous docosahexaenoic acid to its oxylipins"

### Sheet: Table S1
Precursor	Oxylipin		Associated enzyme	Internal standard	MRM transition	Fragmentor	Collision	Retention	LOD (nM)
fatty acid	Name	Abbreviation		(for total oxylipins only)		energy (V)	energy (V)	Time (min)
-	d4-6-keto-prostaglandin F1 alpha	d4-6-keto-PGF1a	-	-	373.3 -> 167.1	110	25	3.9	-
	d4-Tromboxane B2	d4-TXB2			373.3 -> 173.2	100	12	5.5	-
	d4-Prostaglandin E2	d4-PGE2			355.2 -> 275.3	100	10	5.8	-
	d4-Leukotriene B4	d4-LTB4			339.2 -> 197.2	80	10	9.1	-
	d11-14,15-dihydroxyeicosatrienoic acid	d11-14,15-DiHETrE			348.2 -> 207.1	110	12	10.1	-
	d6- 20-hydroxyeicosatetraenoic acid	d6-20-HETE			325.2 -> 281.2	70	12	11.2	-
	d4-9-hydroxyoctadecadienoic acid	d4-9HODE			299.2 -> 172.3	80	10	11.9	-
	d8- 5-hydroxyeicosatetraenoic acid	d8-5-HETE			327.2 -> 116.1	70	7	12.8	-
	d-11-11(12)-epoxyeicosatrienoic acid	d-11-11(12)EpEtrE			330.2 -> 167.2	130	7	13.6	-
DHA	Resolvin D1	Resolvin D1	LOX	-	375.2 -> 141.1	90	10	6.5	-
	(±)19,20-dihydroxy-4Z,7Z,10Z,13Z,16Z-docosapentaenoic acid	19(20)-DiHPDA	CYP/sEH	d11-14,15-DiHETrE	361.5 -> 273.1	100	8	10.2	0.274
	(±)16,17-dihydroxy-4Z,7Z,10Z,13Z,19Z-docosapentaenoic acid	16(17)-DiHPDA	CYP/sEH	d11-14,15-DiHETrE	361.5 -> 233.1	100	8	10.5	0.0568
	17- hydroxydocosahexaenoic acid	17-HDoHE	LOX	d4-9HODE	343.2 -> 281.2	50	7	12	1.4724
	19(20)-epoxydocosapentaenoic acid	19(20)-EpDPE	CYP	d11-11(12)EpETrE	343.2 -> 241.2	120	5	13.2	0.4712
	16(17)-epoxydocosapentaenoic acid	16(17)-EpDPE	CYP	d11-11(12)EpETrE	343.2 -> 233.2	70	5	13.5	0.1122
	13(14)-epoxydocosapentaenoic acid	13(14)-EpDPE	CYP	d11-11(12)EpETrE	343.2 -> 193.2	70	5	13.5	0.3484
	10(11)-epoxydocosapentaenoic acid	10(11)-EpDPE	CYP	d11-11(12)EpETrE	343.2 -> 153.2	90	5	13.6	0.0713
	7(8)-epoxydocosapentaenoic acid	7(8)-EpDPE	CYP	d11-11(12)EpETrE	343.2 -> 113.1	50	5	13.7	0.3589
EPA	Resolvin E1	Resolvin E1	COX	d4-6-keto-PGF1a	349.3 -> 195.0	90	10	3.9	1.0763
	Prostaglandin E3	PGE3	COX	d4-PGE2 (d4-TXB2)	349.3 -> 269.2	80	5	4.9	0.0236
	Prostaglandin D3	PGD3	COX	d4-PGE2 (d4-TXB2)	349.3 -> 269.2	80	5	5.2	0.1884
	8,15-dihydroxyeicosatetraenoic acid	8,15-DiHETE	LOX	d11-14,15-DiHETrE	335.2 -> 235.2	50	7	8.6	0.0788
	5,15-dihydroxyeicosatetraenoic acid	5,15-DiHETE	LOX	d11-14,15-DiHETrE	335.2 -> 173.2	90	7	8.8	0.0762
	17,18-dihydroxyeicosatetraenoic acid	17,18-DiHETE	CYP	d11-14,15-DiHETrE	335.3 -> 247.2	80	7	9	1.31
	14,15-dihydroxyeicosatetraenoic acid	14,15-DiHETE	CYP	d11-14,15-DiHETrE	335.3 -> 207.2	100	10	9.3	0.2408
	11,12-dihydroxy-5Z,8Z,14Z,17Z-eicosatetraenoic acid	11,12-DiHETE	CYP	d11-14,15-DiHETrE	335.5 -> 167.0	100	10	9.4	0.0748
	8,9-dihydroxy-5Z,11Z,14Z,17Z-eicosatetraenoic acid	8,9-DiHETE	CYP	d11-14,15-DiHETrE	335.5 -> 126.9	100	12	9.7	0.2943
	5,6-dihydroxyeicosatetraenoic acid	5,6-DiHETE	CYP	d11-14,15-DiHETrE	335.2 -> 115.2	90	12	9.9	1.0723
	Leukotriene B3	LTB3	LOX	d4-LTB4	337.2 -> 195.2	110	7	10.3	0.1632
	15-hydroxyeicosapentaenoic acid	15-HEPE	LOX	d6-20-HETE	317.2 -> 219.2	110	5	11.2	0.2642
	8-hydroxyeicosapentaenoic acid	8-HEPE	LOX	d6-20-HETE	317.2 -> 155.2	100	7	11.4	0.3154
	12-hydroxyeicosapentaenoic acid	12-HEPE	LOX	d6-20-HETE	317.2 -> 179.2	110	7	11.5	0.3008
	5-hydroxyeicosapentaenoic acid	5-HEPE	LOX	d6-20-HETE	317.2 -> 115.1	80	5	11.7	0.2228
	17(18)-epoxyeicosatetreaenoic acid	17(18)-EpETE	CYP	d11-11(12)EpETrE	317.2 -> 215.2	90	10	12.2	0.9963
	14(15)-epoxyeicosatetreaenoic acid	14(15)-EpETE	CYP	d11-11(12)EpETrE	317.2 -> 207.2	90	5	12.5	0.2782
	11(12)-epoxyeicosatetreaenoic acid	11(12)-EpETE	CYP	d11-11(12)EpETrE	317.2 -> 167.2	100	10	12.6	0.2714
	8(9)-epoxyeicosatetreaenoic acid	8(9)-EpETE	CYP	d11-11(12)EpETrE	317.2 -> 127.2	100	10	12.7	0.3315
ARA	20-COOH- Leukotriene B4	20-COOH-LTB4	LOX	d4-6-keto-PGF1a	365.2 -> 347.2	110	10	3.7	0.0446
	6-keto-prostaglandin F1 alpha	6-keto-PGF1a	COX	d4-6-keto-PGF1a	369.3 -> 163.2	80	7	3.9	0.3271
	20-OH-Leukotriene B4	20-OH-LTB4	LOX	d4-6-keto-PGF1a	351.2 -> 195.2	130	12	4	0.1351
	Tromboxane B2	TXB2	COX	d4-TXB2	369.2 -> 169.1	80	5	5.3	0.624
	Prostaglandin F2 alpha	PGF2a	COX	d4-PGE2 (d4-TXB2)	353.2 -> 309.2	80	12	5.6	0.2949
	Prostaglandin E2	PGE2	COX	d4-PGE2 (d4-TXB2)	351.2 -> 271.3	80	10	5.8	0.0483
	Prostaglandin D2	PGD2	COX	d4-PGE2 (d4-TXB2)	351.2 -> 271.3	80	10	6.1	0.0393
	Leukotriene D4	LTD4	LOX	d4-LTB4	495.3 -> 177.1	110	12	6.3	0.0257
	Lipoxin A4	LXA4	LOX	d4-LTB4	351.2 -> 115.2	90	10	6.7	0.068
	Leukotriene E4	LTE4	LOX	d4-LTB4	438.2 -> 333.1	80	5	7.6	0.0752
	Prostaglandin J2	PGJ2	COX	d4-PGE2 (d4-LTB4)	333.3 -> 189.2	100	12	7.9	0.115
	Prostaglandin B2	PGB2	COX	d4-PGE2 (d4-LTB4)	333.3 -> 175.1	80	10	8	0.5457
	Leukotriene C4	LTC4	LOX	d4-LTB4	624.3 -> 272.1	110	12	8	0.6305
	6-trans-leukotriene B4	6-trans-LTB4	LOX	d4-LTB4	335.2 -> 195.1	80	7	8.8	0.1498
	Leukotriene B4	LTB4	LOX	d4-LTB4	335.2 -> 195.1	80	7	8.6	0.1541
	14,15-dihydroxyeicosatrienoic acid	14,15-DiHETrE	CYP	d11-14,15-DiHETrE	337.2 -> 207.1	100	5	10.2	0.1163
	11,12-dihydroxyeicosatrienoic acid	11,12-DiHETrE	CYP	d11-14,15-DiHETrE	337.2 -> 167.1	120	12	10.6	0.0568
	8,9-dihydroxyeicosatrienoic acid	8,9-DiHETrE	CYP	d11-14,15-DiHETrE	337.2 -> 127.1	70	12	10.9	0.1531
	15-deoxy-Prostaglandin J2	15-deoxy-PGJ2	COX	d4-PGE2 (d11-14,15-DiHETrE)	315.2 -> 271.2	120	5	11.2	0.0644
	20-hydroxyeicosatetraenoic acid	20-HETE	CYP-H	d6-20-HETE	319.2 -> 275.1	110	7	11.3	0.6474
	5,6-dihydroxyeicosatrienoic acid	5,6-DiHETrE	CYP	d11-14,15-DiHETrE	337.2 -> 145.1	90	12	11.4	0.042
	15-hydroxyeicosatetraenoic acid	15-HETE	LOX	d8-5-HETE	319.2 -> 219.2	120	5	12.1	6.2109
	15-oxo-eicosatetraenoic acid	15-oxo-ETE	LOX	d8-5-HETE	317.2 -> 113.1	110	7	12.5	0.0426
	11-hydroxyeicosatetraenoic acid	11-HETE	LOX	d8-5-HETE	319.2 -> 167.2	100	10	12.4	0.0414
	9-hydroxyeicosatetraenoic acid	9-HETE	LOX	d8-5-HETE	319.2 -> 167.2	100	10	12.4	0.1387
	12-hydroxyeicosatetraenoic acid	12-HETE	LOX	d8-5-HETE	319.2 -> 179.2	100	10	12.6	0.1856
	8-hydroxyeicosatetraenoic acid	8-HETE	LOX	d8-5-HETE	319.2 -> 155.2	90	5	12.6	0.1998
	12-oxo-eicosatetraenoic acid	12-oxo-ETE	LOX	d8-5-HETE	317.2 -> 153.1	70	7	12.8	0.2591
	5-hydroxyeicosatetraenoic acid	5-HETE	LOX	d8-5-HETE	319.2 -> 115.1	80	5	12.9	0.0996
	14(15)-epoxyeicosatrienoic acid	14(15)-EpETrE	CYP	d11-11(12)EpETrE	319.2 -> 219.3	120	5	13.4	0.0743
	5-oxo-eicosatetraenoic acid	5-oxo-ETE	LOX	d8-5-HETE	317.2 -> 273.2	120	5	13.6	1.1169
	11(12)-epoxyeicosatrienoic acid	11(12)-EpETrE	CYP	d11-11(12)EpETrE	319.2 -> 167.2	100	10	13.7	0.0102
	8(9)-epoxyeicosatrienoic acid	8(9)-EpETrE	CYP	d11-11(12)EpETrE	319.2 -> 167.2	50	7	13.7	0.2351
	5(6)-epoxyeicosatrienoic acid	5(6)-EpETrE	CYP	d11-11(12)EpETrE	319.2 -> 191.1	120	5	14	0.2192
DGLA/	Prostaglandin E1	PGE1	COX	d4-PGE2 (d4-TXB2)	353.3 -> 317.2	80	5	5.8	0.0195
GLA	Prostaglandin D1	PGD1	COX	d4-PGE2 (d4-TXB2)	353.3 -> 317.2	80	5	5.8	0.1823
	15(S)-hydroxyeicosatrienoic acid	15(S)-HETrE	LOX	d8-5-HETE	321.2 -> 221.2	80	10	12.8	0.1235
ALA	9- hydroxyoctadecatrienoic acid	9-HOTrE	LOX	d4-9HODE	293.2 -> 171.2	120	10	10.7	0.1046
	13- hydroxyoctadecatrienoic acid	13-HOTrE	LOX	d4-9HODE	293.2 -> 195.1	100	10	10.9	0.3932
LA	9,12,13-trihydroxyoctadecamonoenoic acid	9,12,13-TriHOME	LOX	d4-PGE2 (d4-TXB2)	329.2 -> 211.1	120	8	5.4	0.0316
	9,10,13-trihydroxyoctadecamonoenoic acid	9,10,13-TriHOME	LOX	d4-PGE2 (d4-TXB2)	329.2 -> 171.1	120	8	5.5	0.2041
	12,13-dihydroxyoctadecamonoenoic acid	12,13-DiHOME	CYP/sEH	d11-14,15-DiHETrE	313.2 -> 183.2	110	12	9.6	0.039
	9,10-dihydroxyoctadecamonoenoic acid	9,10-DiHOME	CYP/sEH	d11-14,15-DiHETrE	313.2 -> 201.2	120	12	9.8	0.0429
	13-hydroxyoctadecadienoic acid	13-HODE	LOX	d4-9HODE	295.2 -> 195.2	100	7	11.8	0.1289
	13-oxo-octadecadienoic acid	9-HODE	LOX	d4-9HODE	295.2 -> 171.1	110	12	11.9	0.134
	13-oxo-octadecadienoic acid	13-oxo-ODE	LOX/PGH	d4-9HODE	293.2 -> 195.1	120	10	12.3	0.9909
	9-oxo-octadecadienoic acid	9-oxo-ODE	LOX/PGH	d4-9HODE	293.2 -> 185.1	120	10	12.5	0.1952
	12(13)-epoxyoctadecamonoenoic acid	12(13)-EpOME	CYP	d11-11(12)EpETrE	295.3 -> 195.2	100	7	13.3	0.1285
	9(10)-epoxyoctadecamonoenoic acid	9(10)-EpOME	CYP	d11-11(12)EpETrE	295.3 -> 171.2	100	10	13.4	0.2042

### Sheet: Table S2
Table S2. P-values of two-way ANOVA with repeated measurements performed to evaluate the effect of DHA addition (yes/no) and incubation time (0/60 minutes) on the concentration of total oxylipins in a milk fat globule (MFG)-enriched fraction.
Sample	Oxylipin pool	Oxylipin	DHA × Time	DHA	Time
MFG-enriched fraction	Total	19(20)-EpDPE	0.119	2.24 ⨉ 10^-4	0.114
		16(17)-EpDPE	0.114	0.007	0.114
		13(14)-EpDPE	0.12	0.004	0.121
		10(11)-EpDPE	0.142	0.007	0.146
		7(8)-EpDPE	0.155	5.46 ⨉ 10^-4	0.163
		17-HDoHE	0.299	4.48 ⨉ 10^-6	0.317
Sample	Oxylipin pool	Oxylipin	DHA × Time	DHA	Time
Pre-heated MFG-enriched fraction	Total	19(20)-EpDPE	0.539	3.71 ⨉ 10^-4	0.52
		16(17)-EpDPE	0.392	0.006	0.398
		13(14)-EpDPE	0.464	0.003	0.444
		10(11)-EpDPE	0.395	0.005	0.395
		7(8)-EpDPE	0.461	0.005	0.419
		17-HDoHE	0.885	3.63 ⨉ 10^-6	0.827
Sample	Oxylipin pool	Oxylipin	DHA × Time	DHA	Time
Vortexed MFG-enriched fraction	Total	19(20)-EpDPE	0.087	0.021	0.497
		16(17)-EpDPE	0.777	0.341	0.102
		13(14)-EpDPE	0.653	0.899	0.322
		10(11)-EpDPE	0.945	0.645	0.14
		7(8)-EpDPE	0.248	0.237	0.166
		17-HDoHE	0.786	0.001	0.65
* Factor (levels): DHA (with or without), Time (0,60 min); bold letters indicate a significant difference at a threshold of p < 0.05

### Sheet: Table S3
Table S3. Concentration (pmol/mg of cream) of free and total (i.e., free + esterified) DHA-derived oxylipins from a MFG-enriched fraction over 1 h incubation in the presence [DHA(+)] or absence [DHA(-)] of exogenous DHA (150 µM). Results are reported as the mean ± standard deviation of n=4.
		DHA (+)
Precursor	Oxylipin	Free oxylipins										Total oxylipins
		0 min			*		60 min			*		0 min			*		60 min			*
ARA	20-HETE	ND					ND					0.5156	±	0.3271			0.2736	±	0.2559	1
	11-HETE	0.0009	±	0.0006			0.0024	±	0.0008			0.0491	±	0.013			0.0293	±	0.0194	1
	11,12-DiHETrE	ND					ND					0.0776	±	0.0178			0.0533	±	0.0368	1
	11(12)-EpETrE	0.0467	±	0.0044			0.0349	±	0.0099			1.6902	±	0.331			1.812	±	1.6214
	12-HETE	0.0069	±	0.0019			0.0071	±	0.0036			0.0445	±	0.0107			0.0156	±	0.0159	1
	12-oxo-ETE	ND					ND					0.0026	±	0.0012			0.002	±	0.0019	1
	14,15-DiHETrE	ND					ND					0.0791	±	0.0245			0.0489	±	0.0329
	14(15)-EpETrE	0.1651	±	0.0419			0.1357	±	0.0484			2.1291	±	0.4678			2.4658	±	2.1969
	15-HETE	0.0068	±	0.0032			0.0072	±	0.0017			0.0763	±	0.0255			0.0635	±	0.0153	1
	15-oxo-ETE	ND					0.0004	±	0.0003	2		0.0017	±	0.0014			0.0095	±	0.0159
	5-HETE	0.0031	±	0.0011			0.0023	±	0.0021	2		0.447	±	0.0734			0.3048	±	0.2124
	5,6-DiHETrE	ND					ND					0.3109	±	0.0483			0.1848	±	0.1234	1
	5(6)-EpETrE	0.0211	±	0.0134			0.0096	±	0.004			1.1857	±	0.4159			1.1693	±	0.9395	1
	8-HETE	ND					0.0013	±	0.0004	2		0.0108	±	0.0108			0.0079	±	0.0056
	8,9-DiHETrE	ND					ND					0.0107	±	0.0086			0.0219	±	0.0159
	8(9)-EpETrE	0.0105	±	0.009	1		0.0091	±	0.0081			0.9451	±	0.3376			0.7161	±	0.8191	1
	9-HETE	0.001	±	0.0006	2		0.0014	±	0.0015	2		0.0342	±	0.0128			0.0258	±	0.0177	1
	PGD2	ND					ND					0.0062	±	0.0046			0.0028	±	0.002	1
	PGE2	0	±	0			ND					0.0019	±	0.0011	1		0.0018	±	0.0024	2
	PGF2a	0.0012	±	0.0012	2		0.0018	±	0.001	1		0.0512	±	0.0527	1		0.0594	±	0.0629
	TXB2	0.0053	±	0.0027			0.0038	±	0.001			0.0216	±	0.0134	2		ND
ALA	13-HOTrE	0.0054	±	0.0059	1		0.0183	±	0.0142			6.5204	±	0.9573			4.1896	±	2.7959
	9-HOTrE	ND					0.0045	±	0.004	1		4.1126	±	0.7186			2.6079	±	1.7539	1
GLA/DGLA	15(S)-HETrE	ND					ND					0.0546	±	0.0128			0.0387	±	0.025	1
	PGD1	0.0003	±	0.0002			0.0004	±	0.0005	1		0.012	±	0.0017			0.0056	±	0.0027	1
	PGE1	0.0002	±	0.0002	2		0.0003	±	0.0004	2		0.0018	±	0.002	1		0.0016	±	0.0016	2
DHA	10(11)-EpDPE	0.5746	±	0.175			0.445	±	0.103			1.4201	±	0.3786			3.7194	±	2.6243
	13(14)-EpDPE	0.9492	±	0.1737			0.7998	±	0.2104			1.019	±	0.2595			2.6434	±	1.6935
	16(17)-EpDPE	1.1752	±	0.2284			1.0377	±	0.2149			0.8546	±	0.1991			2.4205	±	1.6415
	17-HDoHE	2.1167	±	0.8251			2.0504	±	0.1221			3.376	±	0.7805			2.4445	±	1.0187
	19(20)-EpDPE	2.4058	±	0.4425			2.2205	±	0.3916			3.1094	±	0.5014			5.1511	±	2.0909
	7(8)-EpDPE	0.4243	±	0.1953			0.3347	±	0.0594			1.4583	±	0.2775			2.5794	±	1.2627
	16(17)-DiHDPA	0.0003	±	0.0002			0.0003	±	0.0001	2		0.0021	±	0.0015			0.0063	±	0.0099	1
	19(20)-DiHDPA	ND					ND					0.0116	±	0.0072	2		0.0101	±	0.0061	2
EPA	11(12)-EpETE	0.0131	±	0.0016			0.0088	±	0.0044			0.1432	±	0.0524			0.1836	±	0.105
	14,15-DiHETE	ND					ND					0.077	±	0.0733			0.0669	±	0.0578	1
	14(15)-EpETE	0.0619	±	0.0619			0.0474	±	0.0474			0.2771	±	0.0572			0.3383	±	0.265
	15-HEPE	0.0044	±	0.0029	1		ND					0.1013	±	0.0143			0.1499	±	0.1351
	17(18)-EpETE	0.4542	±	0.414			0.3413	±	0.2594			5.2512	±	1.8262			6.731	±	5.4028
	11,12-DiHETE	ND					ND					0.0153	±	0.0046			0.009	±	0.0061
	5-HEPE	0.004	±	0.0018			0.0056	±	0.002			0.2217	±	0.04			0.143	±	0.0859
	5,15-DiHETE	ND					ND					0.0023	±	0.0006			0.0013	±	0.0003	1
	5,6-DiHETE	ND					0.0899	±	0.0636	1		1.9778	±	0.9019			1.6707	±	1.5332
	8-HEPE	0.0024	±	0.0002			0.003	±	0.0012			0.0087	±	0.0019			0.0058	±	0.0026
	8,9-DiHETE	0.0011	±	0.0012	1		0.0015	±	0.0008	2		0.0018	±	0.0016			0.0046	±	0.0009	1
	8,15-DiHETE	ND					ND					0.0155	±	0.0103			0.0089	±	0.0074	1
	8(9)-EpETE	0.0144	±	0.0081			0.0051	±	0.0069	2		0.4885	±	0.1659			0.5083	±	0.4079
	LTB3	0.001	±	0.0007	2		ND					0.1761	±	0.0397			0.1187	±	0.0786	1
LA	12(13)-EpOME	0.6763	±	0.6926			0.2502	±	0.2109			56.0234	±	11.7735			56.71	±	47.297	1
	13-HODE	0.0586	±	0.0473			0.1431	±	0.0978			42.2004	±	8.2709			27.0957	±	18.2886	1
	13-oxo-ODE	ND					ND					1.4016	±	0.5237			1.5109	±	1.1863
	9-HODE	0.0142	±	0.0152			0.0534	±	0.0792			17.1544	±	3.8162			10.7899	±	7.2406	1
	9-oxo-ODE	0.0048	±	0.0051	1		0.0143	±	0.0142			0.7394	±	0.1193			0.4403	±	0.3138	1
	12,13-DiHOME	ND					ND					5.6583	±	1.3095			3.6388	±	2.4848	1
	9,10-DiHOME	ND					ND					7.1676	±	1.6063			4.434	±	3.0319	1
	9,10,13-TriHOME	ND					0.0016	±	0.0011	2		0.5857	±	0.3173			0.3767	±	0.3005	1
	9,12,13-TriHOME	ND					0.0037	±	0.005	2		0.9773	±	0.3749			0.7302	±	0.4942
	9(10)-EpOME	0.2417	±	0.3976	1		ND					29.4338	±	8.9108			ND
* Indicates number of imputed samples; imputation was performed as LOD/Ö2.
ND: non detected (compounds that were not found in 3-4 replicates per treatment (of n=4)).
ARA: arachidonic acid; ALA: alfa linolenic acid; GLA/DGLA: gamma-linolenic acid and dihommo-gamma linolenic acid; DHA: docosahexaenoic acid; EPA: eicosapentaenoic acid; LA: linoleic acid.
DHA (-)
Precursor	Oxylipin	Free oxylipins										Total oxylipins
		0 min			*		60 min			*		0 min			*		60 min			*
ARA	20-HETE	ND					ND					0.2956	±	0.2535			0.2348	±	0.1637
	11-HETE	ND					ND					0.0267	±	0.0026			0.0294	±	0.0017
	11,12-DiHETrE	ND					ND					0.049	±	0.0031			0.0564	±	0.0061
	11(12)-EpETrE	0.014	±	0.0143	1		0.0197	±	0.0142			1.3728	±	1.1973			0.592	±	0.3832
	12-HETE	0.0032	±	0.0033	1		0.0039	±	0.0028			0.0234	±	0.0067			0.0268	±	0.0068
	12-oxo-ETE	ND					ND					0.0022	±	0.0022	1		0.0014	±	0.0024
	14,15-DiHETrE	ND					ND					0.0566	±	0.007			0.0446	±	0.0093
	14(15)-EpETrE	0.1025	±	0.0256			0.0758	±	0.0571			1.5002	±	1.0699			0.7977	±	0.4334
	15-HETE	ND					0.0165	±	0.0178	2		0.0457	±	0.0085			0.0419	±	0.0105
	15-oxo-ETE	ND					0.0006	±	0.0006	1		0.0021	±	0.0014			0.0013	±	0.0004
	20-OH-LTB4	ND					ND					ND					ND
	5-HETE	ND					ND					0.2818	±	0.0442			0.3523	±	0.0612
	5-oxo-ETE	ND					ND					0.0143	±	0.0083	2		0.0031	±	0.0023
	5,6-DiHETrE	ND					ND					0.2547	±	0.0252			0.1884	±	0.0109
	5(6)-EpETrE	0.013	±	0.0092	1		0.0125	±	0.008			1.0441	±	0.7816			0.5391	±	0.2737
	6-keto-PGF1a	0.0093	±	0.0065			0.0034	±	0.0027	1		ND					ND
	8-HETE	ND					ND					0.0061	±	0.0007			0.008	±	0.0033
	8,9-DiHETrE	ND					ND					0.0198	±	0.0034			0.0101	±	0.0033
	8(9)-EpETrE	0.0027	±	0.0012	1		0.005	±	0.0061			0.8426	±	0.5593			0.3575	±	0.2143
	9-HETE	ND					ND					0.0195	±	0.0096			0.0205	±	0.0019
	PGJ2	ND					ND					0.0068	±	0.0033			0.0044	±	0.0023
ALA	13-HOTrE	ND					0.0068	±	0.0051	1		4.8549	±	0.3463			3.6142	±	0.2598
	9-HOTrE	ND					0.0007	±	0.0002	2		2.8963	±	0.2489			2.3261	±	0.1365
GLA/DGLA	15(S)-HETrE	ND					ND					0.0351	±	0.0035			0.0336	±	0.0051
	PGD1	0.0008	±	0.0006	2		0.0003	±	0.0004	1		0.0059	±	0.0031			0.0054	±	0.0053
DHA	10(11)-EpDPE	ND					ND					0.0281	±	0.0344			0.0137	±	0.0076
	13(14)-EpDPE	ND					0.001	±	0.0008	2		0.0164	±	0.0154			0.0142	±	0.0071
	16(17)-EpDPE	ND					ND					0.0114	±	0.0117	1		0.0135	±	0.0085
	17-HDoHE	0.056	±	0.065			0.0127	±	0.0113	1		0.1445	±	0.0262			0.1639	±	0.0504
	19(20)-EpDPE	0.0019	±	0.0019	2		ND					0.0494	±	0.057			0.0645	±	0.011
	7(8)-EpDPE	ND					0.0011	±	0.0007	2		0.0521	±	0.025			0.0385	±	0.0116
	16(17)-DiHDPA	ND					ND					ND					0.0003	±	0.0003	1
	19(20)-DiHDPA	ND					ND					0.0986	±	0.1724	1		ND
EPA	11(12)-EpETE	0.0029	±	0.0011	1		0.0031	±	0.0019			0.1034	±	0.0784			0.0468	±	0.0315
	14,15-DiHETE	ND					ND					0.0371	±	0.0262			0.0481	±	0.0254
	15-HEPE	ND					ND					0.0227	±	0.0127			0.0228	±	0.0126
	14(15)-EpETE	0.0121	±	0.0049			0.0101	±	0.0089			0.2149	±	0.2041			0.0949	±	0.0438
	17(18)-EpETE	ND					0.0656	±	0.0795	2		3.1714	±	2.9461			1.7382	±	0.826
	5-HEPE	ND					ND					0.1414	±	0.0238			0.1643	±	0.0231
	5,15-DiHETE	ND					ND					0.0025	±	0.0017			0.0014	±	0.0007
	5,6-DiHETE	ND					ND					1.688	±	1.2231			0.9731	±	0.597
	8-HEPE	ND					ND					0.0037	±	0.0018			0.0025	±	0.0009
	11,12-DiHETE	ND					ND					0.0093	±	0.0041			0.0095	±	0.0021
	8,15-DiHETE	ND					ND					0.02	±	0.0131			0.0106	±	0.0099	1
	8(9)-EpETE	0.0033	±	0.0032	1		0.0039	±	0.0039			0.3474	±	0.3662			0.1949	±	0.1099
	LTB3	ND					ND					0.1611	±	0.0277			0.039	±	0.039
LA	12(13)-EpOME	0.1312	±	0.1084	1		0.1357	±	0.1553			41.7246	±	26.1576			22.8205	±	10.2817
	13-HODE	0.0314	±	0.0149			0.0604	±	0.0239			30.6966	±	3.0264			25.4714	±	1.9285
	13-oxo-ODE	0.0191	±	0.0217	2		ND					1.3521	±	0.4309			0.9105	±	0.1295
	9-HODE	0.0026	±	0.0034	2		0.0062	±	0.0037	1		11.7485	±	1.1336			10.1267	±	0.8672
	9-oxo-ODE	0.0023	±	0.0022	2		0.0049	±	0.0058	2		0.6166	±	0.1096			0.4437	±	0.0828
	9,10-DiHOME	ND					ND					5.1293	±	0.3445			4.9395	±	0.4259
	12,13-DiHOME	ND					ND					4.1343	±	0.3632			3.8907	±	0.2844
	9,10,13-TriHOME	ND					ND					0.5695	±	0.4347			0.5371	±	0.1596
	9,12,13-TriHOME	ND					0.0059	±	0.0074	1		0.9092	±	0.5884			0.7773	±	0.2424
	9(10)-EpOME	ND					ND					25.4197	±	24.6965			11.0853	±	7.0212
* Indicates number of imputed samples; imputation was performed as LOD/Ö2.
ND: non detected (compounds that were not found in 3-4 replicates per treatment (of n=4)).
ARA: arachidonic acid; ALA: alfa linolenic acid; GLA/DGLA: gamma-linolenic acid and dihommo-gamma linolenic acid; DHA: docosahexaenoic acid; EPA: eicosapentaenoic acid; LA: linoleic acid.

### Sheet: Table S4
Table S4. Concentration (pmol/mg of cream) of free and total (i.e., free + esterified) DHA-derived oxylipins from a DHA stock (150 µM) over 1 h of incubation. Results are reported as the mean ± standard deviation of n=4.
Precursor	Oxylipin	Free oxylipins										Total oxylipins
		0 min			*		60 min			*		0 min			*		60 min			*
DHA	10(11)-EpDPE	0.1179	±	0.047		0.081		±	0.0769	1		0.2406	±	0.1589			0.1133	±	0.0795	1
	13(14)-EpDPE	0.1932	±	0.0567		0.1932		±	0.0971			0.1526	±	0.0839			0.1742	±	0.1442
	16(17)-EpDPE	0.2747	±	0.1054		0.2583		±	0.1228			0.1408	±	0.0776			0.162	±	0.1088
	17-HDoHE	0.0682	±	0.0235		0.05		±	0.009			0.0749	±	0.0082			0.0705	±	0.0236
	19(20)-EpDPE	0.3612	±	0.1294		0.3217		±	0.1111			0.2149	±	0.0787			0.2514	±	0.154
	7(8)-EpDPE	0.0717	±	0.0219		0.0717		±	0.0275			0.1057	±	0.0832			0.1386	±	0.122
	16(17)-DiHDPA	0	±	0	2	0.0001		±	0			0.001	±	0.0002			0.0009	±	0.0003
	19(20)-DiHDPA	0.0001	±	0		0.0003		±	0	2		0.0014	±	0.0012	1		0.0012	±	0.0005
* Indicates number of imputed samples; imputation was performed as LOD/Ö2.
ND: non detected (compounds that were not found in 3-4 replicates per treatment (of n=4)).
DHA: docosahexaenoic acid.

### Sheet: Table S5
Table S5. Concentration (pmol/mg of cream) of free and total (i.e., free + esterified) DHA-derived oxylipins from a preheated (90 °C, 10 minutes) MFG-enriched fraction over 1 h incubation in the presence [DHA(+)] or absence [DHA(-)] of exogenous DHA (150 µM). Results are reported as the mean ± standard deviation of n=4.
DHA (+)
Precursor	Oxylipin	Free oxylipins										Total oxylipins
		0 min			*		60 min			*		0 min			*		60 min			*
ARA	20-HETE	ND					ND					0.5092	±	0.4266			0.3757	±	0.0915
	11-HETE	0.0014	±	0.0013	1		0.0013	±	0.0009			0.0454	±	0.021			0.0552	±	0.0369
	11,12-DiHETrE	0.0002	±	0.0002	1		ND					0.0758	±	0.0223			0.0658	±	0.0043
	11(12)-EpETrE	0.0535	±	0.0356			0.0376	±	0.0112			2.7326	±	2.4589			1.149	±	0.269
	12-HETE	0.0028	±	0.0015	1		0.0033	±	0.0016	1		0.0373	±	0.008			0.0627	±	0.0562
	12-oxo-ETE	ND					ND					0.0043	±	0.0028	2		0.0238	±	0.0406
	14,15-DiHETrE	0.0003	±	0.0002	2		ND					0.0632	±	0.0146			0.0907	±	0.0544
	14(15)-EpETrE	0.1843	±	0.1299			0.1272	±	0.0346			3.2715	±	2.7659			0.8762	±	0.2938
	15-HETE	0.0043	±	0.0039			0.013	±	0.0171	1		0.0735	±	0.0379			0.1277	±	0.1349
	15-oxo-ETE	ND					ND					0.0033	±	0.0017			0.0131	±	0.0224
	5-HETE	0.0021	±	0.0012	1		0.0041	±	0.0014			0.4136	±	0.0976			0.5031	±	0.1372
	5,6-DiHETrE	ND					ND					0.2961	±	0.1019			0.2056	±	0.0625
	5(6)-EpETrE	0.0204	±	0.0078			0.022	±	0.0147			1.9929	±	1.8579			0.8187	±	0.2256
	8-HETE	ND					ND					0.0099	±	0.0032			0.0285	±	0.0417
	8,9-DiHETrE	ND					ND					0.0186	±	0.0117			0.0566	±	0.0741
	8(9)-EpETrE	0.014	±	0.0066			0.0062	±	0.0045	1		1.685	±	1.3997			0.2568	±	0.3052
	9-HETE	ND					ND					0.0251	±	0.0111			0.0712	±	0.0912
	PGB2	ND					ND					0.0029	±	0.0021			0.1442	±	0.1442
	PGD2	0.0002	±	0.0001			ND					0.0031	±	0.0028	1		0.0154	±	0.0232
	PGE2	0	±	0	2		ND					0.001	±	0.0007	1		0.0248	±	0.0443	1
	PGJ2	ND					ND					0.0035	±	0.0035			0.0209	±	0.0339
	TXB2	0.0031	±	0.0011			0.0044	±	0.0014			ND					ND
ALA	13-HOTrE	0.0054	±	0.0025	1		0.004	±	0.0024	2		6.1757	±	1.9516			4.633	±	0.7203
	9-HOTrE	ND					ND					3.788	±	1.2088			3.0193	±	0.3723
GLA/DGLA	15(S)-HETrE	ND					ND					0.0496	±	0.0145			0.0829	±	0.0768
DHA	10(11)-EpDPE	0.7894	±	0.2962			0.7236	±	0.3606			2.5153	±	2.2802			1.2088	±	0.6013
	13(14)-EpDPE	1.303	±	0.765			1.0664	±	0.3842			1.6379	±	1.3645			0.9651	±	0.3363
	16(17)-EpDPE	1.5335	±	0.9409			1.322	±	0.3978			1.4063	±	1.1122			0.869	±	0.2062
	17-HDoHE	0.7447	±	0.3182			2.6095	±	1.0968			2.8732	±	0.7795			2.9874	±	0.5843
	19(20)-EpDPE	2.7818	±	1.5779			2.6142	±	0.4943			4.2197	±	2.8069			2.9765	±	0.9978
	7(8)-EpDPE	0.5406	±	0.1427			0.6175	±	0.2699			2.3986	±	2.0907			1.3196	±	0.627
	16(17)-DiHDPA	ND					ND					0.0018	±	0.0018			0.0127	±	0.0233
	19(20)-DiHDPA	ND					ND					ND					0.0296	±	0.0228
EPA	11(12)-EpETE	0.0165	±	0.0092			0.0134	±	0.0071			0.1998	±	0.1868			0.1502	±	0.0595
	14,15-DiHETE	0.0018	±	0.0015			ND					0.0777	±	0.0333			0.1395	±	0.1382
	15-HEPE	ND					ND					0.1142	±	0.0387			0.0969	±	0.0516
	14(15)-EpETE	0.0691	±	0.0534			0.0449	±	0.0159			0.5027	±	0.4464			0.2445	±	0.0402
	17(18)-EpETE	1.1261	±	0.7723			0.465	±	0.1997			8.8012	±	7.1897			6.4086	±	6.2461
	5-HEPE	0.0051	±	0.0035			0.0086	±	0.0015			0.2342	±	0.0539			0.185	±	0.1019
	5,15-DiHETE	ND					ND					0.0018	±	0.0012			0.0095	±	0.013
	5,6-DiHETE	ND					ND	±				3.1984	±	0.8273			3.6353	±	5.0546
	8-HEPE	0.0031	±	0.0017			0.0057	±	0.0021			0.0084	±	0.001			0.0093	±	0.004
	11,12-DiHETE	ND					ND					0.0132	±	0.0029			0.0152	±	0.0096
	8,15-DiHETE	ND					ND	±				0.0187	±	0.0213			0.0764	±	0.1316
	8(9)-EpETE	0.0092	±	0.0041			0.0096	±	0.0112			0.8155	±	0.7102			0.4304	±	0.1072
	LTB3	ND					ND					0.193	±	0.0727			0.1839	±	0.1553
LA	12(13)-EpOME	0.3773	±	0.2684	1		0.2192	±	0.1613			75.8367	±	58.1299			42.6152	±	6.2511
	13-HODE	0.0292	±	0.0195	1		0.0529	±	0.0307			38.6149	±	13.1527			33.0609	±	2.754
	13-oxo-ODE	ND					0.0085	±	0.007	2		1.756	±	0.8357			1.4945	±	0.2639
	9-HODE	0.0011	±	0.001	2		0.0116	±	0.0208	2		15.4552	±	5.1971			13.3036	±	1.5276
	9-oxo-ODE	0.0039	±	0.0018			0.0036	±	0.0032	1		0.8237	±	0.3385			0.6909	±	0.1298
	12,13-DiHOME	ND					ND					5.1667	±	1.5157			5.0698	±	1.1326
	9,10-DiHOME	ND					ND					6.4578	±	1.8801			6.3075	±	1.215
	9,10,13-TriHOME	ND					ND					0.4772	±	0.4347			0.5371	±	0.1596
	9,12,13-TriHOME	ND					ND					0.8928	±	0.3622			1.2769	±	0.5555
	9(10)-EpOME	0.0673	±	0.0471	1		0.0421	±	0.0565	2		6.2409	±	7.6201	2		22.2381	±	5.5538
* Indicates number of imputed samples; imputation was performed as LOD/Ö2.
ND: non detected (compounds that were not found in 3-4 replicates per treatment (of n=4)).
ARA: arachidonic acid; ALA: alfa linolenic acid; GLA/DGLA: gamma-linolenic acid and dihommo-gamma linolenic acid; DHA: docosahexaenoic acid.=; EPA: eicosapentaenoic acid; LA: linoleic acid.
DHA (-)
Precursor	Oxylipin	Free oxylipins										Total oxylipins
		0 min			*		60 min			*		0 min			*		60 min			*
ARA	20-HETE	ND					ND					0.5096	±	0.2332			0.2453	±	0.1401
	11-HETE	ND					ND					0.0444	±	0.0051			0.0379	±	0.0075
	11,12-DiHETrE	ND					0.0001	±	0.0001	1		0.0779	±	0.0058			0.0754	±	0.0186
	11(12)-EpETrE	0.0277	±	0.0034			0.0245	±	0.0161			1.2504	±	0.4844			0.69	±	0.1549
	12-HETE	ND					ND					0.0332	±	0.0074			0.0472	±	0.0163
	12-oxo-ETE	ND					ND					0.0027	±	0.0028			0.0029	±	0.0023	1
	14,15-DiHETrE	ND					0.0006	±	0.0004	2		0.0741	±	0.0094			0.0727	±	0.0223
	14(15)-EpETrE	0.0869	±	0.009			0.0977	±	0.07	1		1.3487	±	0.4345			1.161	±	0.5473
	15-deoxy-PGJ2	ND					ND					0.0082	±	0.0082	2		0.0027	±	0.0011	1
	15-HETE	0.015	±	0.0163	2		ND					0.0621	±	0.012			0.0584	±	0.0096
	15-oxo-ETE	ND					ND					0.003	±	0.0011			0.0018	±	0.0009
	5-HETE	ND					ND					0.4496	±	0.0467			0.4212	±	0.0903
	5-oxo-ETE	ND					ND					0.0191	±	0.0079	1		0.0133	±	0.0094	1
	5,6-DiHETrE	ND					ND					0.2833	±	0.0434			0.2877	±	0.0424
	5(6)-EpETrE	0.0234	±	0.0106			0.0174	±	0.0117			1.0276	±	0.392			0.6617	±	0.2172
	8-HETE	ND					ND					0.0111	±	0.0032			0.0121	±	0.0071
	8,9-DiHETrE	ND					ND					0.0232	±	0.0193			0.0132	±	0.0077
	8(9)-EpETrE	0.0306	±	0.0417			0.0107	±	0.009	1		0.7014	±	0.248			0.4801	±	0.0785
	9-HETE	ND					ND					0.0264	±	0.0089			0.0255	±	0.009
	PGB2	ND					ND					0.0075	±	0.0042	1		0.0108	±	0.0085
	PGD2	ND					ND					0.0083	±	0.006			0.0029	±	0.0023	1
	PGJ2	ND					ND					0.0032	±	0.0018	1		0.0055	±	0.0028
	TXB2	0.0024	±	0.0009			0.0041	±	0.0026			0.0125	±	0.0059	2		ND
ALA	13-HOTrE	0.0043	±	0.0032			0.0037	±	0.0027	1		5.6612	±	0.6322			5.3053	±	0.9478
	9-HOTrE	ND					ND					3.592	±	0.3618			3.3959	±	0.6288
GLA/DGLA	15(S)-HETrE	ND					ND					0.0497	±	0.0063			0.0461	±	0.0125
	PGD1	0.0002	±	0.0003	1		0.0007	±	0.0006	2		0.0124	±	0.0086			0.0082	±	0.0133	1
DHA	10(11)-EpDPE	ND					ND					0.018	±	0.0125			0.0191	±	0.0124
	13(14)-EpDPE	ND					0.0008	±	0.0007	2		0.0316	±	0.0252			0.0155	±	0.0046
	16(17)-EpDPE	ND					ND					0.0153	±	0.0165	1		0.0183	±	0.0178	1
	17-HDoHE	0.0253	±	0.0183			0.0241	±	0.0232	2		0.1679	±	0.0708			0.1914	±	0.0517
	19(20)-EpDPE	ND					ND					0.0856	±	0.0437			0.0556	±	0.0299
	7(8)-EpDPE	0.0011	±	0.0007	2		0.003	±	0.0025	2		0.0778	±	0.0778			0.0265	±	0.0122
	16(17)-DiHDPA	0.0002	±	0.0001			0.0003	±	0.0001			0.001	±	0.0003	2		ND
	19(20)-DiHDPA	ND					ND					0.0072	±	0.0068	2		0.006	±	0.0037	2
EPA	11(12)-EpETE	0.0017	±	0.0022			0.0036	±	0.0014	1		0.0669	±	0.0465			0.0697	±	0.03
	14,15-DiHETE	ND					ND					0.0784	±	0.0312			0.064	±	0.0154
	15-HEPE	ND					ND					0.053	±	0.021			0.0397	±	0.0091
	14(15)-EpETE	0.0124	±	0.0021			0.0167	±	0.0125			0.1611	±	0.0386			0.1374	±	0.0752
	17,18-DiHETE	ND					ND					0.0244	±	0.0287	1		0.0215	±	0.0215	2
	17(18)-EpETE	0.0762	±	0.0792	1		0.0819	±	0.0607	2		3.0805	±	1.1528			1.7987	±	1.3364
	11,12-DiHETE	ND					ND					0.0141	±	0.0037			0.0138	±	0.004
	5-HEPE	ND					ND					0.1883	±	0.0136			0.1895	±	0.0584
	5,15-DiHETE	ND					ND					0.002	±	0.0018			0.0016	±	0.0011	1
	5,6-DiHETE	0.0491	±	0.0533	2		0.0483	±	0.0502	2		0.6803	±	0.4902			1.6415	±	0.6455
	8-HEPE	ND					ND					0.0029	±	0.0016			0.0045	±	0.0026
	8,15-DiHETE	ND					ND					0.0202	±	0.0099			0.0224	±	0.0099
	8(9)-EpETE	0.0022	±	0.0022	1		0.004	±	0.004	1		0.3111	±	0.1504			0.2064	±	0.1022
	LTB3	ND					0.0007	±	0.0004	2		0.1348	±	0.0164			0.144	±	0.0481
LA	12(13)-EpOME	0.1819	±	0.0453			0.1593	±	0.1075	1		41.2691	±	12.0865			29.2583	±	18.3767
	13-HODE	0.0373	±	0.0089			0.0411	±	0.013			38.821	±	3.1061			37.4973	±	7.1724
	13-oxo-ODE	0.0058	±	0.0044	2		0.0121	±	0.0068	2		1.5106	±	0.1602			1.2466	±	0.3004
	9-HODE	0.0026	±	0.0026	2		0.0033	±	0.0031	2		15.4822	±	0.9434			15.0822	±	2.6554
	9-oxo-ODE	0.0026	±	0.0022	2		0.0028	±	0.0016			0.6361	±	0.0413			0.6969	±	0.2387
	12,13-DiHOME	ND					ND					5.8417	±	0.6298			5.2962	±	0.988
	9,10-DiHOME	ND					ND					7.1299	±	0.6035			6.6756	±	1.1935
	9,10,13-TriHOME	0.0094	±	0.0103	2		ND					1.2623	±	0.579			1.0809	±	0.4783
	9,12,13-TriHOME	0.0088	±	0.0106	2		ND					1.843	±	0.6035			1.5845	±	0.5156
	9(10)-EpOME	0.041	±	0.0346			0.0391	±	0.0484	2		22.2168	±	11.0878			9.9932	±	7.6081
* Indicates number of imputed samples; imputation was performed as LOD/Ö2.
ND: non detected (compounds that were not found in 3-4 replicates per treatment (of n=4)).
ARA: arachidonic acid; ALA: alfa linolenic acid; GLA/DGLA: gamma-linolenic acid and dihommo-gamma linolenic acid; DHA: docosahexaenoic acid.=; EPA: eicosapentaenoic acid; LA: linoleic acid.

### Sheet: Table S6
Table S6. Concentration (pmol/mg of cream) of free and total (i.e., free + esterified) DHA-derived oxylipins from a vortexed MFG-enriched fraction, over 1 h incubation with (+) or without (-) exogenous DHA (150 µM), performed on ice or at room temperature. Results are reported as the mean ± standard deviation of n=3.
Oxylipin	Treatment	Minutes of	Free oxylipins					Total oxylipins
		incubation				*					*
17-HDoHE	DHA (+)	0	1.1147	±	1.1713	1		1.2329	±	1.0083
	Ice	15	1.3319	±	1.2407	1		1.1167	±	0.5132
		30	0.8407	±	0.729	1		0.9513	±	0.173
		45	0.7365	±	0.7999	1		1.7554	±	0.9638
		60	1.3194	±	0.163			1.404	±	0.6474
	DHA (-)	0	ND					0.8131	±	0.3117
	Ice	15	ND					0.186	±	0.1304	1
		30	ND					0.1756	±	0.0473
		45	0.0095	±	0.0049	2		0.2336	±	0.0711
		60						0.1286	±	0.0153
	DHA (+)	0	1.589	±	0.5516			2.4545	±	0.9596
	Room	15	1.4114	±	0.3953			2.4541	±	0.6756
	temperature	30	1.7092	±	0.2804			2.4534	±	0.5988
		45	1.5296	±	0.1359			2.8594	±	0.0915
		60	1.8286	±	0.3502			3.3734	±	0.7952
	DHA (-)	0	0.328	±	0.5504	2		0.9722	±	0.5882
	Room	15	0.4349	±	0.7395	2		1.0064	±	0.2973
	temperature	30	0.288	±	0.49	2		1.7198	±	2.1546
		45	0.3148	±	0.5337	2		1.0066	±	0.6437
		60	0.0085	±	0.0014			1.2191	±	0.5166
	DHA stock	-	0.0112	±	0.0017			0.0003	±	0.0001
19(20)-EpDPE	DHA (+)	0	0.4289	±	0.4701	1		2.0224	±	1.3805
	Ice	15	0.5991	±	0.5463	1		1.7884	±	1.2555
		30	0.5125	±	0.4533	1		1.1014	±	0.5811
		45	0.2824	±	0.2957	1		1.3554	±	1.171
		60	0.6747	±	0.1303			1.3823	±	0.5129
	DHA (-)	0	ND					0.8179	±	0.4634
	Ice	15	ND					0.5661	±	0.136	1
		30	ND					0.7092	±	0.4343
		45	ND					0.7089	±	0.2352
		60	ND					0.4041	±	0.131
	DHA (+)	0	0.7037	±	0.1198			1.7771	±	0.2134
	Room	15	0.5699	±	0.0902			1.8182	±	0.5886
	temperature	30	0.7293	±	0.1958			1.8006	±	0.3886
		45	0.657	±	0.0467			2.5313	±	0.6396
		60	0.6628	±	0.1424			3.5326	±	0.943
	DHA (-)	0	0.1404	±	0.2393	2		1.62	±	0.9999
	Room	15	0.2478	±	0.4263	2		1.4815	±	0.5776
	temperature	30	0.1063	±	0.1823	2		2.517	±	2.8359
		45	0.1157	±	0.1979	2		0.9169	±	0.335
		60	ND					1.1299	±	0.2964
	DHA stock	-	0.0946	±	0.0186			0.0008	±	0.0003
16(17)-EpDPE	DHA (+)	0	0.0755	±	0.0662	1		0.4733	±	0.3661
	Ice	15	0.1116	±	0.107	1		0.4698	±	0.351
		30	0.1342	±	0.1148	1		0.2895	±	0.1963
		45	0.0624	±	0.0636	1		0.2718	±	0.1919
		60	0.1709	±	0.0671			0.3699	±	0.1703
	DHA (-)	0	ND					0.2333	±	0.1197
	Ice	15	ND					0.2338	±	0.0745	1
		30	ND					0.4069	±	0.1729
		45	ND					0.3636	±	0.1083
		60	ND					0.1844	±	0.0854
	DHA (+)	0	0.1613	±	0.0226			0.4978	±	0.0296
	Room	15	0.1078	±	0.0175			0.4529	±	0.2464
	temperature	30	0.1677	±	0.0755			0.3276	±	0.1339
		45	0.1195	±	0.0335			0.2703	±	0.0395
		60	0.1218	±	0.0383			0.276	±	0.086
	DHA (-)	0	0.0316	±	0.0511	2		0.4214	±	0.4484
	Room	15	0.0703	±	0.119	2		0.2892	±	0.2196
	temperature	30	0.0257	±	0.0428	2		0.7904	±	1.0446
		45	0.0249	±	#VALUE!			0.2607	±	0.0312
		60	0.0638	±	0.0117			0.0004	±	0.0001
	DHA stock	-	0.0638	±	0.0117			0.0004	±	0.0001
13(14)-EpDPE	DHA (+)	0	0.083	±	0.0736	1		0.5792	±	0.3956
	Ice	15	0.1146	±	0.1211	1		0.5494	±	0.3915
		30	0.1197	±	0.106	1		0.3081	±	0.1915
		45	0.0702	±	0.0866	1		0.3601	±	0.2792
		60	0.1585	±	0.0367			0.3659	±	0.0788
	DHA (-)	0	ND					0.2778	±	0.1763
	Ice	15	ND					0.2374	±	0.0942	1
		30	ND					0.3065	±	0.2093
		45	ND					0.2662	±	0.0809
		60	ND					0.1654	±	0.0525
	DHA (+)	0	0.155	±	0.0489			0.417	±	0.0346
	Room	15	0.1091	±	0.0126			0.4375	±	0.2332
	temperature	30	0.1658	±	0.0485			0.3936	±	0.1749
		45	0.1238	±	0.0432			0.435	±	0.1496
		60	0.1313	±	0.0162			0.359	±	0.021
	DHA (-)	0	0.0297	±	0.0507	2		0.62	±	0.6936
	Room	15	0.0613	±	0.1057	2		0.4341	±	0.5512
	temperature	30	0.0306	±	0.0526	2		1.222	±	1.5931
		45	0.0306	±	0.0525	2		0.2758	±	0.0765
		60	ND					0.2507	±	0.088
	DHA stock	-	0.092	±	0.0183			0.0004	±	0.0001
10(11)-EpDPE	DHA (+)	0	0.0865	±	0.0789	1		0.7534	±	0.6159
	Ice	15	0.1315	±	0.1445	1		0.6887	±	0.4484
		30	0.1251	±	0.1074	1		0.3735	±	0.2086
		45	0.0977	±	0.1062	1		0.3881	±	0.2836
		60	0.2365	±	0.0708			0.4788	±	0.1585
	DHA (-)	0	ND					0.3452	±	0.2649
	Ice	15	ND					0.3247	±	0.1009
		30	ND					0.4323	±	0.288
		45	ND					0.3591	±	0.1108
		60	ND					0.2098	±	0.0272
	DHA (+)	0	0.1863	±	0.072			0.5751	±	0.023
	Room	15	0.1486	±	0.0109			0.5362	±	0.3081
	temperature	30	0.1883	±	0.0531			0.5016	±	0.2454
		45	0.1398	±	0.0397			0.575	±	0.2157
		60	0.1572	±	0.0691			0.3411	±	0.0991
	DHA (-)	0	0.0338	±	0.0562	2		0.6362	±	0.5489
	Room	15	0.0593	±	0.1008	2		0.4696	±	0.6316
	temperature	30	0.0289	±	0.0489	2		1.6879	±	2.4126
		45	0.035	±	0.0591	2		0.284	±	0.1235
		60	ND					0.2878	±	0.1104
	DHA stock	-	0.1544	±	0.0152			0.0005	±	0.0002
7(8)-EpDPE	DHA (+)	0	0.0918	±	0.1098	1		0.7403	±	0.4525
	Ice	15	0.1147	±	0.1107	1		0.7334	±	0.4701
		30	0.0972	±	0.0809			0.5816	±	0.375
		45	0.0789	±	0.0774			0.8122	±	0.5486
		60	0.1902	±	0.0596			0.6227	±	0.2653
	DHA (-)	0	0.0107	±	0.0156	1		0.4222	±	0.3573
	Ice	15	0.0043	±	0.0055	2		0.1449	±	0.1558
		30	0.005	±	0.0067	2		0.2624	±	0.1673
		45	0.0021	±	0.0011	2		0.2612	±	0.0435
		60	ND					0.1319	±	0.0352
	DHA (+)	0	0.1305	±	0.0867			0.8622	±	0.2268
	Room	15	0.1695	±	0.01			0.6839	±	0.3431
	temperature	30	0.1559	±	0.051			0.6375	±	0.3824
		45	0.1109	±	0.0612			0.7328	±	0.363
		60	0.1101	±	0.0354			0.6294	±	0.1688
	DHA (-)	0	0.0398	±	0.066	2		0.5319	±	0.4441
	Room	15	0.0694	±	0.1171	1		0.4537	±	0.2531
	temperature	30	0.028	±	0.0432	1		1.6551	±	2.1709
		45	0.0222	±	0.0366	2		0.5095	±	0.0991
		60	ND					0.4959	±	0.1139
	DHA stock	-	0.0882	±	0.0138			0.0002	±	3e-05
* Indicates number of imputed samples; imputation was performed as LOD/Ö2.
ND: non detected (compounds that were not found in 3 replicates per treatment (of n=3)).
For the full name of oxylipins, reader is referred to Supplementary Table S1.
